# GAPIN: Grouped and Aligned Protein Interface Networks

**DOI:** 10.1101/520833

**Authors:** Biharck M. Araújo, Aline L. Coelho, Sabrina A. Silveira, João P. R. Romanelli, Raquel C. de Melo-Minardi, Carlos H. da Silveira

## Abstract

**Summary:** GAPIN is a web-based application for structural interaction network analysis among any type of PDB molecules, regardless of whether their interfaces are between chain-chain or chain-ligand. A special emphasis is given to graph clustering, allowing users to scrutinize target contexts for ligand candidates. We show how GAPIN can be used to unveil underlying hydrophobic patterns on a set of peptidase-inhibitor complexes. In another experiment, we show there is a positive correlation between cluster sizes and the presence of druggable spots, indicating that the clustering may discriminate the higher complexity of these hot subnetworks.

**Availability and implementation:** GAPIN is freely available as an easy-to-use web interface at https://gapin.unifei.edu.br.

**Supplementary information:** Supplementary data are available online.
