## Supplementary material for "GAPIN: Grouped and Aligned Protein Interface Networks": GAPIN_supporting_raw_data_files-v2: aligned_RMSD-v1.csv

	PDBid	Aligned	RMSD
1	1ACB	no	10.78
2	1TEC	no	9.507
3	1CSE	no	12.27
4	1MEE	no	15.58
5	1SBN	no	11.875
6	1CHOA	no	11.21
7	3SGB	no	13.864
8	1R0R	no	10.033
9	1ACB	yes	2.712
10	1TEC	yes	1.965
11	1CSE	yes	2.352
12	1MEE	yes	3.662
13	1SBN	yes	5.689
14	1CHOA	yes	3.196
15	3SGB	yes	1.412
16	1R0R	yes	2.25
