## Supplementary material for "GAPIN: Grouped and Aligned Protein Interface Networks": GAPIN_supporting_raw_data_files-v2: area_sasa_affinity_db-v1.csv

	pdbid	dasa.apolar	dasa.polar	dasa.total	areas.apolar	areas.polar	areas.total
1	1ACB	905	653	1558	4456	8868	13324
2	1AVX	759	835	1594	5386	11336	16722
3	1AY7	553	693	1246	2428	6995	9423
4	1BUH	697	640	1337	4494	4681	9175
5	1BVN	1075	1162	2237	6664	9550	16214
6	1DFJ	983	1636	2619	3752	9400	13152
7	1EMV	652	899	1551	3876	8958	12834
8	1FLE	933	616	1549	4729	8179	12908
9	1OPH	598	742	1340	2190	11474	13664
10	1PPE	800	901	1701	4348	12450	16798
11	1R0R	683	740	1423	3106	10322	13428
12	2B42	1002	1532	2534	5847	14275	20122
13	2PTC	673	766	1439	3553	10882	14435
14	2SIC	854	771	1625	4763	11418	16181
15	2SNI	885	756	1641	4026	10297	14323
16	2TGP	700	744	1444	3784	10244	14028
17	2UUY	595	697	1292	2992	10481	13473
18	3SGB	513	638	1151	1515	8000	9515
19	1JTD	973	1236	2209	5912	7118	13030
20	1E96	602	584	1186	2500	7062	9562
21	1GRN	1113	1235	2348	5090	11567	16657
22	1J2J	755	466	1221	4922	2842	7764
23	1KAC	781	707	1488	3288	5242	8530
24	1KTZ	508	491	999	2728	4820	7548
25	1OC0	683	635	1318	4026	5370	9396
26	1MAH	1137	1019	2156	5253	10256	15509
27	1YVB	986	769	1755	4904	8059	12963
28	1F34	1236	1829	3065	4215	17482	21697
29	1GLA	707	610	1317	3437	2412	5849
30	1WQ1	1316	1635	2951	4848	12000	16848
31	1ZHI	588	753	1341	2656	7640	10296
32	2A9K	739	1025	1764	2645	10946	13591
33	2BTF	858	1224	2082	4774	13038	17812
34	2HLE	985	1153	2138	4048	10388	14436
35	2OOB	484	328	812	2504	2078	4582
36	3BZD	533	800	1333	1946	5152	7098
37	3DAW	1057	1296	2353	4356	11652	16008
38	4M76	415	637	1052	1072	5857	6929
39	1BRS	627	939	1566	2934	10176	13110
40	1EAW	761	732	1493	3984	10057	14041
41	1GL1	856	762	1618	2792	8567	11359
42	1JTG	1256	1376	2632	6444	11672	18116
43	2J0T	679	810	1489	2308	10278	12586
44	1UUG	1152	943	2095	4450	6735	11185
45	1AK4	583	451	1034	3386	5498	8884
46	1E6E	998	1335	2333	2260	12294	14554
47	1FFW	601	586	1187	2584	3715	6299
48	1GPW	949	1172	2121	4236	10491	14727
49	1PVH	665	750	1415	1920	6215	8135
50	1QA9	373	1027	1400	1060	6830	7890
51	1S1Q	543	757	1300	1448	6753	8201
52	1XD3	1170	1126	2296	5544	11971	17515
53	1Z0K	866	945	1811	5501	6911	12412
54	2GOX	721	969	1690	1851	7563	9414
55	2HQS	1201	1156	2357	6770	9096	15866
56	2I25	495	936	1431	2804	9640	12444
57	1US7	553	565	1118	2768	5197	7965
58	1HE8	525	800	1325	2376	7746	10122
59	1KXP	1907	1475	3382	8543	12044	20587
60	1T6B	778	1198	1976	2558	11744	14302
61	2FJU	712	549	1261	4670	4176	8846
62	2GAF	1316	2087	3403	4031	15690	19721
63	1GXD	1152	1331	2483	8916	9998	18914
64	2AJF	821	897	1718	3587	7738	11325
65	2PCB	449	601	1050	1609	3216	4825
66	2X9A	782	806	1588	4974	8592	13566
67	3H2V	545	730	1275	2880	7620	10500
68	3K75	675	529	1204	3332	4988	8320
