## Supplementary material for "GAPIN: Grouped and Aligned Protein Interface Networks": GAPIN_supporting_raw_data_files-v2: node_size_dist_spots-v1.csv

	PDBid	Area	Area-z-score	dG4	dG2	dG0
1	1A22	14288.82	0.362210591444828	1	1	1
37	1A22	11040.27	-1.13063287066897	0	0	1
107	1A22	15172.77	0.768422279224143	1	1	1
11	1BXI	11449.48	1.07162063952683	0	0	1
19	1BXI	6363.39	-0.908264214500852	0	1	0
58	1BXI	8276.97	-0.163356425025974	1	1	0
12	1DAN	3551.66	-0.920442740553657	0	0	0
5	1DAN	195.25	-1.40854271287677	0	0	0
29	1DAN	4690.39	-0.754844949615276	0	0	0
55	1DAN	19811.15	1.44406475971832	0	1	1
83	1DAN	9991.87	0.0161133782622827	0	1	0
164	1DAN	5216.32	-0.678362511997734	0	0	1
189	1DAN	12341.62	0.357821605197081	0	0	0
253	1DAN	8135.14	-0.253898289445621	0	0	0
269	1DAN	8788.09	-0.158944193572837	0	0	0
473	1DAN	6061.85	-0.555402811127352	0	0	1
501	1DAN	22494.45	1.8342789039184	0	0	0
669	1DAN	17295.01	1.07815956209316	0	0	1
13	1DVF	23931.33	0.934562747769889	1	1	1
51	1DVF	1398.4	-1.406610537939	0	0	1
34	1DVF	13142.15	-0.186433944214003	0	0	0
126	1DVF	24549.1	0.998749101728845	1	1	0
474	1DVF	11661.56	-0.340267367345735	0	0	0
14	1FC2	11660.59	1.07981110983236	0	1	0
26	1FC2	4412.81	-0.185637329821182	0	0	0
109	1FC2	354.71	-0.894173780011175	0	0	0
15	1JRH	20721.24	1.69754026346927	1	1	1
3	1JRH	1889.11	-0.855777742724475	1	1	0
38	1JRH	9448.27	0.16911637916718	0	0	0
68	1JRH	668.67	-1.02124874507413	0	0	0
159	1JRH	11163.47	0.401668461391735	0	0	0
239	1JRH	5314.9	-0.391298616229572	0	1	0
16	1VFB	55800.74	0.707106781186547	1	1	1
183	1VFB	29.55	-0.707106781186548	0	0	0
17	2PTC	7890.25	-0.707106781186548	0	0	0
28	2PTC	19797.19	0.707106781186548	1	1	0
18	3HFM	10765.62	1.41069547728218	1	1	0
4	3HFM	8812.31	0.885609841720867	1	1	1
21	3HFM	6835.51	0.354209662344524	0	0	0
33	3HFM	4076.31	-0.387514019836379	0	0	0
167	3HFM	809.86	-1.26559582675861	0	0	0
173	3HFM	6145.46	0.168711537203565	0	0	0
178	3HFM	113.19	-1.45287352959456	0	0	0
197	3HFM	4862.8	-0.176091049845636	0	0	0
202	3HFM	2483.01	-0.815822349359006	0	0	0
238	3HFM	8469.02	0.793327179044772	0	0	0
336	3HFM	2046.45	-0.933177702610998	0	0	1
346	3HFM	10794.73	1.41852078040928	1	1	1
110	1BRSA	10656.36	-0.707106781186548	1	1	0
8	1BRSA	24782.88	0.707106781186547	1	1	1
111	1CBWA	5412.36	-0.256854777873575	0	0	1
24	1CBWA	15654.33	1.1033731398956	0	0	1
511	1CBWA	972.43	-0.846518362022022	0	0	1
112	1FCCA	5578.92	0.609593518694995	1	1	0
31	1FCCA	566.64	-1.33836041433501	0	0	0
36	1FCCA	3572.34	-0.170236299858507	0	0	1
60	1FCCA	6323.6	0.899003195498523	0	1	1
113	1A4YA	5176.92	-0.00790965991196209	0	0	1
52	1A4YA	1438.2	-1.57292081846912	0	0	0
63	1A4YA	6069.42	0.365686773897541	0	0	1
108	1A4YA	6459.46	0.528955740892565	0	0	1
119	1A4YA	2788.35	-1.00775417969276	0	0	1
177	1A4YA	8593.65	1.42231795161739	0	1	1
207	1A4YA	5844.71	0.271624191666355	0	1	1
114	1AHWA	9503.91	0.621315215070304	0	0	0
41	1AHWA	87.33	-1.18188379562785	0	0	1
7	1AHWA	15359.84	1.74267851073791	0	0	0
241	1AHWA	9597.25	0.639189071147412	0	0	0
371	1AHWA	8691.48	0.465741432204178	0	0	0
172	1AHWA	2019.05	-0.811975018455478	0	0	0
187	1AHWA	5153.25	-0.211801033916488	0	0	0
204	1AHWA	4074.25	-0.41842081865185	0	0	0
257	1AHWA	1671.95	-0.878441864870348	0	0	0
316	1AHWA	12638.86	1.22163281855142	1	1	1
458	1AHWA	55.21	-1.18803451618921	0	0	0
115	1GC1A	17055.83	1.58102777070628	0	0	1
71	1GC1A	2864.09	-0.603944730540492	0	0	1
25	1GC1A	8342.97	0.239588348393515	0	0	1
56	1GC1A	5505.92	-0.197206310659015	0	0	0
198	1GC1A	165.22	-1.01946507790029	0	0	0
